# Role of the obligate STRIPAK complex component Mob4 in zebrafish vascular development and stability

**DOI:** 10.64898/2025.12.16.694419

**Authors:** Tvisha Misra, Shimon M. Rosenthal, Mengyi Song, Nathan J. Stutt, Laura McDonald, Ashish R. Deshwar, Anne-Claude Gingras, Ian C. Scott

## Abstract

The **STR**iatin **I**nteracting **P**hosphatases and **K**inases (STRIPAK) complex is a conserved multiprotein module with functions in cell proliferation, cell growth, and cancer. Primarily examined through proteomic and *in vitro* studies, there is a relative lack of insight into the *in vivo* function of the STRIPAK complex during development. Motivated by the prominent interaction of STRIPAK and the CCM3 adapter protein, which is associated with the vascular disease cerebral cavernous malformation (CCM), we sought to examine the role of the conserved STRIPAK component Mob4 in early zebrafish vascular development. We use proximity-dependent biotinylation (BioID) coupled with mass spectrometry to show that Mob4 is a component of the STRIPAK complex in zebrafish. Loss of *mob4* leads to pronounced cardiovascular and neuronal defects, including a leaky cerebral vasculature, hypersprouting of venous endothelial cells and poor neuronal branching. Conditional transgenic models further demonstrate a continuous and broad requirement for Mob4 in development. Taken together, these results suggest a key role for STRIPAK function in vascular development and stability, replicating hallmarks of CCM.
