## Supplementary material for "Role of the obligate STRIPAK complex component Mob4 in zebrafish vascular development and stability": Table S2: Table_S2_Conversion_to human_orthologs_diopt_results_2023-01-19 170453.xlsx

### Sheet: Sheet1
diopt_results_2023-01-19 17:04:53
Input Order	Search Term	Zebrafish GeneID	ZFINID	Zebrafish Symbol	Species 2	Human GeneID	Human Species Gene ID	Human Symbol	Ensmbl ID (link HPA)	DIOPT Score	Weighted Score	Rank	Best Score	Best Score Reverse	Prediction Derived From	Alignment & Scores	Feedback	Gene Details
1	strn	791160	ZDB-GENE-070112-1172	strn	Human	6801	11424	STRN	ENSG00000115808	10	10.31	high	Yes	Yes	Compara, eggNOG, Homologene, OMA, OrthoDB, OrthoFinder, orthoMCL, Panther, TreeFam, ZFIN		Add	G2F details (STRN) DRscDB Data: (STRN) Human Protein Atlas (HPA)
2	strn3	563124	ZDB-GENE-030616-405	strn3	Human	29966	15720	STRN3	ENSG00000196792	11	11.22	high	Yes	Yes	Compara, eggNOG, Homologene, OMA, OrthoDB, OrthoFinder, orthoMCL, Panther, Phylome, TreeFam, ZFIN		Add	G2F details (STRN3) DRscDB Data: (STRN3) Human Protein Atlas (HPA)
3	strn4	562780	ZDB-GENE-070501-3	strn4	Human	29888	15721	STRN4	ENSG00000090372	12	12.32	high	Yes	Yes	Compara, eggNOG, Hieranoid, Homologene, OMA, OrthoDB, OrthoFinder, OrthoInspector, Panther, Phylome, TreeFam, ZFIN		Add	G2F details (STRN4) DRscDB Data: (STRN4) Human Protein Atlas (HPA)
4	cttnbp2	555837	ZDB-GENE-030131-8134	cttnbp2	Human	83992	15679	CTTNBP2	ENSG00000077063	14	14.27	high	Yes	Yes	Compara, eggNOG, Hieranoid, Homologene, Inparanoid, OMA, OrthoDB, OrthoFinder, OrthoInspector, orthoMCL, Panther, Phylome, TreeFam, ZFIN		Add	G2F details (CTTNBP2) DRscDB Data: (CTTNBP2) Human Protein Atlas (HPA)
5	cttnbp2nlb	556247	ZDB-GENE-040724-65	cttnbp2nlb	Human	55917	25330	CTTNBP2NL	ENSG00000143079	13	13.27	high	Yes	Yes	Compara, eggNOG, Homologene, Inparanoid, OMA, OrthoDB, OrthoFinder, OrthoInspector, orthoMCL, Panther, Phylome, TreeFam, ZFIN		Add	G2F details (CTTNBP2NL) DRscDB Data: (CTTNBP2NL) Human Protein Atlas (HPA)
6	fam40a	568805	ZDB-GENE-040426-2927	strip1	Human	85369	25916	STRIP1	ENSG00000143093	15	15.3	high	Yes	Yes	Compara, eggNOG, Hieranoid, Homologene, Inparanoid, OMA, OrthoDB, OrthoFinder, OrthoInspector, orthoMCL, Panther, Phylome, RoundUp, TreeFam, ZFIN		Add	G2F details (STRIP1) DRscDB Data: (STRIP1) Human Protein Atlas (HPA)
7	slmapa	572011	ZDB-GENE-061013-184	slmapa	Human	7871	16643	SLMAP	ENSG00000163681	15	15.3	high	Yes	Yes	Compara, eggNOG, Hieranoid, Homologene, Inparanoid, OMA, OrthoDB, OrthoFinder, OrthoInspector, orthoMCL, Panther, Phylome, RoundUp, TreeFam, ZFIN		Add	G2F details (SLMAP) DRscDB Data: (SLMAP) Human Protein Atlas (HPA)
8	filip1b	557376	ZDB-GENE-030131-1935	filip1b	Human	27145	21015	FILIP1	ENSG00000118407	9	9.21	high	Yes	Yes	Compara, eggNOG, Homologene, OMA, orthoMCL, Panther, Phylome, TreeFam, ZFIN		Add	G2F details (FILIP1) DRscDB Data: (FILIP1) Human Protein Atlas (HPA)
9	apc	386762	ZDB-GENE-031112-7	apc	Human	324	583	APC	ENSG00000134982	9	9.48	high	Yes	Yes	Compara, Hieranoid, Homologene, OMA, OrthoDB, OrthoFinder, OrthoInspector, RoundUp, ZFIN		Add	G2F details (APC) DRscDB Data: (APC) Human Protein Atlas (HPA)
10	dvl3a	80972	ZDB-GENE-010319-1	dvl3a	Human	1857	3087	DVL3	ENSG00000161202	8	8.28	moderate	Yes	No	eggNOG, OrthoDB, OrthoFinder, orthoMCL, Panther, Phylome, TreeFam, ZFIN		Add	G2F details (DVL3) DRscDB Data: (DVL3) Human Protein Atlas (HPA)
11	ywhag2	560560	ZDB-GENE-061023-2	ywhag2	Human	7532	12852	YWHAG	ENSG00000170027	13	12.8	high	Yes	Yes	Compara, eggNOG, Hieranoid, Inparanoid, OMA, OrthoDB, OrthoFinder, OrthoInspector, orthoMCL, Panther, Phylome, RoundUp, TreeFam		Add	G2F details (YWHAG) DRscDB Data: (YWHAG) Human Protein Atlas (HPA)
12	dusp27	792623	ZDB-GENE-140513-1	dusp27	Human	92235	25034	DUSP27	ENSG00000198842	9	9.08	high	Yes	Yes	Compara, Hieranoid, Homologene, OMA, OrthoDB, OrthoFinder, OrthoInspector, Panther, RoundUp		Add	G2F details (DUSP27) DRscDB Data: (DUSP27) Human Protein Atlas (HPA)
13	si:dkey-92i15.4	336478	ZDB-GENE-030131-8422	si:dkey-92i15.4	Human	3603	5980	IL16	ENSG00000172349	1	1.1	low	Yes	No	Panther		Add	G2F details (IL16) DRscDB Data: (IL16) Human Protein Atlas (HPA)
14	elavl2	431719	ZDB-GENE-040704-9	elavl2	Human	1993	3313	ELAVL2	ENSG00000107105	15	15.3	high	Yes	Yes	Compara, eggNOG, Hieranoid, Homologene, Inparanoid, OMA, OrthoDB, OrthoFinder, OrthoInspector, orthoMCL, Panther, Phylome, RoundUp, TreeFam, ZFIN		Add	G2F details (ELAVL2) DRscDB Data: (ELAVL2) Human Protein Atlas (HPA)
15	eif3c	334234	ZDB-GENE-030131-6166	eif3c	Human	728689	26347	EIF3CL	ENSG00000205609	13	12.8	high	Yes	Yes	Compara, eggNOG, Hieranoid, Inparanoid, OMA, OrthoDB, OrthoFinder, OrthoInspector, orthoMCL, Panther, Phylome, RoundUp, TreeFam		Add	G2F details (EIF3CL) DRscDB Data: (EIF3CL) Human Protein Atlas (HPA)
16	histh1l3	100334868	ZDB-GENE-131121-2	si:ch73-36p18.1	Human	3007	4717	HIST1H1D	ENSG00000124575	9	9.03	moderate	Yes	No	eggNOG, Hieranoid, Inparanoid, OMA, OrthoDB, OrthoFinder, OrthoInspector, Panther, TreeFam		Add	G2F details (HIST1H1D) DRscDB Data: (HIST1H1D) Human Protein Atlas (HPA)
17	crygm2d7	566558	ZDB-GENE-060918-5	crygm2d7	Human	1418	2408	CRYGA	ENSG00000168582	3	2.94	moderate	Yes	No	Compara, Panther, Phylome		Add	G2F details (CRYGA) DRscDB Data: (CRYGA) Human Protein Atlas (HPA)
18	tnikb	556959	ZDB-GENE-051113-320	tnikb	Human	23043	30765	TNIK	ENSG00000154310	9	9.45	moderate	Yes	No	eggNOG, Hieranoid, OrthoDB, OrthoFinder, OrthoInspector, Panther, Phylome, RoundUp, ZFIN		Add	G2F details (TNIK) DRscDB Data: (TNIK) Human Protein Atlas (HPA)
19	sri	393344	ZDB-GENE-040426-1356	sri	Human	6717	11292	SRI	ENSG00000075142	13	12.7	high	Yes	Yes	Compara, eggNOG, Hieranoid, Homologene, Inparanoid, OMA, OrthoDB, OrthoFinder, OrthoInspector, orthoMCL, Phylome, RoundUp, TreeFam		Add	G2F details (SRI) DRscDB Data: (SRI) Human Protein Atlas (HPA)
20	pcm1	321709	ZDB-GENE-030131-428	pcm1	Human	5108	8727	PCM1	ENSG00000078674	14	14.27	high	Yes	Yes	Compara, eggNOG, Hieranoid, Homologene, Inparanoid, OMA, OrthoDB, OrthoFinder, OrthoInspector, orthoMCL, Panther, Phylome, TreeFam, ZFIN		Add	G2F details (PCM1) DRscDB Data: (PCM1) Human Protein Atlas (HPA)
21	vtg3	30518	ZDB-GENE-991019-2	vtg3	Human	338	603	APOB	ENSG00000084674	2	1.81	moderate	Yes	No	eggNOG, Phylome		Add	G2F details (APOB) DRscDB Data: (APOB) Human Protein Atlas (HPA)
22	srsf1b	393565	ZDB-GENE-040426-1467	srsf1b	Human	6426	10780	SRSF1	ENSG00000136450	13	13.4	high	Yes	Yes	Compara, eggNOG, Hieranoid, Inparanoid, OMA, OrthoDB, OrthoFinder, OrthoInspector, Panther, Phylome, RoundUp, TreeFam, ZFIN		Add	G2F details (SRSF1) DRscDB Data: (SRSF1) Human Protein Atlas (HPA)
23	sirt2	322309	ZDB-GENE-030131-1028	sirt2	Human	22933	10886	SIRT2	ENSG00000068903	14	14.27	high	Yes	Yes	Compara, eggNOG, Hieranoid, Homologene, Inparanoid, OMA, OrthoDB, OrthoFinder, OrthoInspector, orthoMCL, Panther, Phylome, TreeFam, ZFIN		Add	G2F details (SIRT2) DRscDB Data: (SIRT2) Human Protein Atlas (HPA)
24	gigyf2	561830	ZDB-GENE-050706-185	gigyf2	Human	26058	11960	GIGYF2	ENSG00000204120	14	14.3	high	Yes	Yes	Compara, eggNOG, Hieranoid, Homologene, Inparanoid, OMA, OrthoDB, OrthoFinder, orthoMCL, Panther, Phylome, RoundUp, TreeFam, ZFIN		Add	G2F details (GIGYF2) DRscDB Data: (GIGYF2) Human Protein Atlas (HPA)
