## Supplementary material for "Role of the obligate STRIPAK complex component Mob4 in zebrafish vascular development and stability": Table S3: Table_S3_GO_enrichment_orthologs_Mob4_gProfiler_hsapiens_2023-01-20_10-39-30 a.m.__intersections.csv

# version: e107_eg54_p17_bf42210
# date: 2023-01-20	10:36:16 a.m.
# organism: hsapiens
# all results: false
# ordered: false
# no iea: false
# sources: GO:MF	GO:BP	GO:CC	KEGG	REAC	WP	MIRNA	HPA	CORUM	HP
# combined: false
# numeric ns: ENTREZGENE_ACC
# domain scope: annotated
# measure underrepresentation: false
# significance threshold method: g_SCS
# user threshold: 0.05
# no evidences: false
# query genes included: query_1<ENSG00000115808	ENSG00000196792	ENSG00000090372	ENSG00000077063	ENSG00000143079	ENSG00000143093	ENSG00000163681	ENSG00000118407	ENSG00000134982	ENSG00000161202	ENSG00000170027	ENSG00000198842	ENSG00000172349	ENSG00000107105	ENSG00000205609	ENSG00000124575	ENSG00000168582	ENSG00000154310	ENSG00000075142	ENSG00000078674	ENSG00000084674	ENSG00000136450	ENSG00000068903	ENSG00000204120>
# query genes not included: none
# query genes duplicates: none
source	term_name	term_id	adjusted_p_value	negative_log10_of_adjusted_p_value	term_size	query_size	intersection_size	effective_domain_size	intersections
GO:CC	FAR/SIN/STRIPAK complex	GO:0090443	8.98E-07	6.046888222	4	24	3	21690	STRN,STRN3,STRN4
GO:MF	protein phosphatase 2A binding	GO:0051721	1.27022E-05	4.89612146	31	23	4	20166	STRN,STRN3,STRN4,CTTNBP2NL
GO:MF	armadillo repeat domain binding	GO:0070016	4.95838E-05	4.304660602	10	23	3	20166	STRN,STRN3,STRN4
GO:MF	enzyme binding	GO:0019899	0.000196654	3.706297995	2072	23	12	20166	STRN,STRN3,STRN4,CTTNBP2NL,STRIP1,APC,DVL3,YWHAG,SRI,APOB,SRSF1,SIRT2
GO:CC	somatodendritic compartment	GO:0036477	0.005038412	2.297706359	850	24	7	21690	STRN,STRN3,STRN4,CTTNBP2,APOB,SIRT2,GIGYF2
GO:MF	protein phosphatase binding	GO:0019903	0.007673956	2.1149807	151	23	4	20166	STRN,STRN3,STRN4,CTTNBP2NL
KEGG	Hippo signaling pathway	KEGG:04390	0.01184527	1.926455049	157	7	3	8064	APC,DVL3,YWHAG
GO:MF	phosphatase binding	GO:0019902	0.021251563	1.672609122	196	23	4	20166	STRN,STRN3,STRN4,CTTNBP2NL
GO:CC	neuronal cell body	GO:0043025	0.03593463	1.444486824	501	24	5	21690	STRN,STRN3,APOB,SIRT2,GIGYF2
source	term_name	adjusted_p_value	intersections
GO:CC	FAR/SIN/STRIPAK complex	8.98E-07	STRN,STRN3,STRN4
GO:MF	protein phosphatase 2A binding	1.27022E-05	STRN,STRN3,STRN4,CTTNBP2NL
GO:MF	armadillo repeat domain binding	4.95838E-05	STRN,STRN3,STRN4
GO:MF	enzyme binding	0.000196654	STRN,STRN3,STRN4,CTTNBP2NL,STRIP1,APC,DVL3,YWHAG,SRI,APOB,SRSF1,SIRT2
GO:CC	somatodendritic compartment	0.005038412	STRN,STRN3,STRN4,CTTNBP2,APOB,SIRT2,GIGYF2
GO:MF	protein phosphatase binding	0.007673956	STRN,STRN3,STRN4,CTTNBP2NL
KEGG	Hippo signaling pathway	0.01184527	APC,DVL3,YWHAG
GO:MF	phosphatase binding	0.021251563	STRN,STRN3,STRN4,CTTNBP2NL
GO:CC	neuronal cell body	0.03593463	STRN,STRN3,APOB,SIRT2,GIGYF2
